# Distinct genome architecture underlies fine-scale population differentiation in two common European bumblebees (*Bombus pascuorum* and *Bombus lapidarius*)

**DOI:** 10.1101/2024.05.09.593344

**Authors:** Lauren Cobb, Markus A. K. Sydenham, Anders Nielsen, Bastiaan Star

## Abstract

Bumblebees are keystone pollinators which facilitate the reproduction of a wide range of wild and agricultural plants. Their abundance and diversity have been severely reduced by anthropogenic stressors such as land-use change and widespread habitat fragmentation. However, we lack a comprehensive understanding of bumblebee population structure and local adaptation in response to human-altered landscapes. We here discover surprisingly fine-scaled population structure (e.g. ∼300km) within two widely occurring bumblebee species, *Bombus lapidarius* and *Bombus pascuorum*, by analysing whole genome data of 106 specimens from 7 sites in Northern Europe. Our sample range encompasses a mosaic of land-use types with varying levels of habitat fragmentation and natural oceanic barriers. While the observed population structure is largely associated with reduced gene flow across natural barriers, we also detect significant divergence between populations sampled from more fragmented, agricultural landscapes. Furthermore, we identify species-specific patterns of population structure which are underpinned by distinct genomic architecture. Whereas genetic divergence in *B. lapidarius* is spread relatively evenly across the genome, divergence in *B. pascuorum* is concentrated within several megabase-sized genomic regions with significantly elevated differentiation – including a putative chromosomal inversion – which may underlie well-known colour polymorphisms across its range. Our observations reveal unexpectedly high levels of inter- and intraspecific genomic diversity within the bumblebee genus, and highlight the necessity of increasing our understanding of bumblebee population structure and connectivity to design optimal bumblebee conservation strategies.

**Significance statement:** Anthropogenic stressors such as habitat fragmentation have severe impacts on bumblebee abundance and diversity, yet little is known about how bumblebee populations are structured in human-altered landscapes. We analyse whole-genome data from two common bumblebee species (*Bombus lapidarius* and *Bombus pascuorum*) across Northern Europe to uncover species-specific patterns of spatial population differentiation and local adaptation, including a chromosomal rearrangement in *B. pascuorum*. Importantly, our results imply that many of the fragmented bumblebee habitats in Europe comprise locally distinct populations with limited gene flow in between. These findings are therefore of major importance for our overall understanding of bumblebee genomic variation, connectivity and adaptation, offering fundamental insights that are required to effectively mitigate the effects of human activities on wild bee biodiversity.
