## Supplementary Table 1 for "Distinct genome architecture underlies fine-scale population differentiation in two common European bumblebees (*Bombus pascuorum* and *Bombus lapidarius*)"

### Sheet: Supplementary Table 1
ID	Species	Reads (bp)	Collapsed reads (proportion)	Clonality (proportion)	Endogenous DNA (proportion)	Coverage (fold)	MT Clonality (proportion)	MT Coverage (fold)	Read length (bp)
BEE009	B. lapidarius	29362212	0.513177	0.111467	0.51576	9.99151	0.219018	295.119	157.246
BEE010	B. lapidarius	35377126	0.508051	0.12689	0.500042	11.626	0.252506	356.009	156.097
BEE014	B. lapidarius	28318560	0.470048	0.116318	0.531539	10.1971	0.179343	106.459	156.905
BEE016	B. lapidarius	40939822	0.477492	0.120078	0.525766	14.5049	0.249673	405.419	156.84
BEE017	B. lapidarius	32229869	0.500175	0.124964	0.493149	10.5372	0.188746	139.323	156.638
BEE018	B. lapidarius	23749634	0.521012	0.111957	0.528924	8.2332	0.195162	200.802	157.035
BEE019	B. lapidarius	48608017	0.477046	0.121497	0.491844	16.0261	0.21092	178.373	155.974
BEE021	B. lapidarius	70088836	0.326155	0.111274	0.626203	32.1789	0.262587	334.926	155.215
BEE025	B. lapidarius	119614471	0.336962	0.145477	0.597604	51.9775	0.355526	651.516	154.938
BEE027	B. lapidarius	48226457	0.366577	0.117063	0.622572	21.6274	0.397821	1171.52	156.269
BEE032	B. lapidarius	37059475	0.506755	0.114889	0.510592	12.5173	0.315154	831.029	156.981
BEE034	B. lapidarius	90694091	0.337043	0.166151	0.572737	37.8802	0.302171	334.963	155.396
BEE037	B. lapidarius	43628156	0.367111	0.102105	0.604921	19.0743	0.199595	192.013	156.842
BEE038	B. lapidarius	27145354	0.549568	0.118622	0.462361	8.02158	0.188876	132.088	156.148
BEE039	B. lapidarius	37801581	0.502823	0.129747	0.466817	11.6364	0.258093	385.811	156.078
BEE040	B. lapidarius	41592994	0.451266	0.119214	0.561335	15.9788	0.200108	159.997	156.592
BEE041	B. lapidarius	53469502	0.506579	0.158074	0.478564	16.7778	0.277582	68.888	155.581
BEE043	B. lapidarius	22770951	0.553398	0.117247	0.482896	6.99725	0.165975	78.649	155.883
BEE047	B. lapidarius	56568249	0.30829	0.12122	0.659291	27.6604	0.263198	391.785	155.355
BEE158	B. lapidarius	56827343	0.271804	0.157139	0.554032	23.483	0.313294	65.1691	152.94
BEE159	B. lapidarius	21395991	0.256449	0.137358	0.538356	8.5939	0.209158	117.376	151.63
BEE160	B. lapidarius	29027578	0.276956	0.154521	0.544006	11.7229	0.221728	128.028	152.678
BEE165	B. lapidarius	59835047	0.372424	0.14094	0.551986	23.54	0.298029	65.5356	155.177
BEE166	B. lapidarius	36225556	0.410238	0.0951208	0.596419	15.0852	0.197841	50.9549	155.631
BEE168	B. lapidarius	46537719	0.33516	0.106575	0.464835	15.7814	0.256046	73.4576	155.279
BEE178	B. lapidarius	73419912	0.454885	0.124333	0.529049	26.1636	0.291407	87.7812	154.483
BEE185	B. lapidarius	42883774	0.451758	0.109903	0.463914	13.5291	0.203303	134.952	155.647
BEE187	B. lapidarius	84696246	0.335474	0.134312	0.523583	32.2981	0.290466	194.644	155.053
BEE189	B. lapidarius	86545578	0.394245	0.143199	0.48029	29.2613	0.293333	154.442	155.35
BEE254	B. lapidarius	32797420	0.490146	0.10957	0.506289	11.0434	0.292505	666.566	156.09
BEE258	B. lapidarius	38146824	0.412954	0.111173	0.525814	14.0469	0.188405	153.511	156.367
BEE259	B. lapidarius	30260449	0.501257	0.140763	0.485309	9.69786	0.216298	156.129	156.138
BEE261	B. lapidarius	51410163	0.482422	0.127771	0.526474	18.1241	0.232167	107.83	156.36
BEE263	B. lapidarius	38740357	0.484124	0.100527	0.51614	13.33	0.198388	256.132	155.841
BEE264	B. lapidarius	25562022	0.546219	0.107901	0.495128	8.12012	0.219948	307.835	156.388
BEE265	B. lapidarius	22183955	0.549258	0.10679	0.4992	7.07788	0.193026	205.964	156.116
BEE266	B. lapidarius	24417371	0.517451	0.115716	0.440459	7.03427	0.207156	204.705	156.336
BEE268	B. lapidarius	25940135	0.490336	0.0999467	0.537087	9.27891	0.172904	63.2659	156.331
BEE269	B. lapidarius	24551919	0.518958	0.103382	0.50968	8.17388	0.236755	460.063	156.289
BEE271	B. lapidarius	28089396	0.512607	0.114119	0.5145	9.5115	0.216678	309.89	156.8
BEE273	B. lapidarius	26345262	0.568936	0.106803	0.453609	7.49773	0.163843	87.8113	155.361
BEE274	B. lapidarius	19968157	0.486335	0.0881349	0.54292	7.26457	0.188486	258.84	156.873
BEE275	B. lapidarius	16908113	0.675596	0.0800318	0.497347	5.0012	0.140348	149.345	159.13
BEE276	B. lapidarius	30082295	0.469191	0.11414	0.525704	10.6567	0.222478	368.451	155.99
BEE277	B. lapidarius	23741090	0.556148	0.094693	0.487936	7.36333	0.164332	125.457	156.004
BEE008	B. pascuorum	21241885	0.46574	0.102751	0.634078	10.5455	0.166611	169.409	156.96
BEE011	B. pascuorum	38095387	0.455625	0.113274	0.606304	18.0851	0.195931	221.48	155.946
BEE012	B. pascuorum	14598209	0.357609	0.104081	0.536355	6.52947	0.160938	39.4995	156.169
BEE013	B. pascuorum	29595543	0.458075	0.112492	0.666895	15.537	0.185047	95.7967	157.03
BEE015	B. pascuorum	21521002	0.42699	0.10405	0.674303	11.6968	0.231037	648.123	157.607
BEE020	B. pascuorum	76756398	0.317215	0.125072	0.651593	42.4378	0.290704	124.79	155.096
BEE022	B. pascuorum	74798474	0.278846	0.124595	0.623227	40.2864	0.283294	121.32	154.442
BEE023	B. pascuorum	27261613	0.453294	0.126014	0.581976	12.4541	0.184326	104.112	156.105
BEE024	B. pascuorum	24747656	0.363909	0.0971701	0.653633	13.5146	0.181914	53.6635	157.063
BEE028	B. pascuorum	20902667	0.519025	0.112049	0.581965	9.18213	0.15925	100.06	156.769
BEE029	B. pascuorum	29400541	0.260512	0.163223	0.611059	12.6198	0.237629	86.7514	143.1
BEE031	B. pascuorum	39470745	0.420816	0.116423	0.551662	17.4268	0.230882	62.1899	155.884
BEE033	B. pascuorum	19274678	0.478565	0.0995153	0.62528	9.36105	0.168954	50.6137	157.026
BEE035	B. pascuorum	21884486	0.50517	0.124469	0.531619	8.80521	0.173643	46.7283	155.732
BEE036	B. pascuorum	33215272	0.4428	0.115206	0.550962	14.4105	0.20315	88.7549	155.539
BEE042	B. pascuorum	32073634	0.477929	0.109964	0.575395	14.1907	0.215092	44.084	155.388
BEE044	B. pascuorum	34808366	0.439335	0.10035	0.631149	17.4108	0.211506	437.704	156.191
BEE045	B. pascuorum	25268127	0.477594	0.106902	0.585685	11.4724	0.17719	77.8729	156.62
BEE046	B. pascuorum	45673369	0.48553	0.119582	0.550758	19.2001	0.22945	89.0242	155.019
BEE048	B. pascuorum	45232146	0.405605	0.104957	0.609935	22.2534	0.211772	134.657	155.609
BEE049	B. pascuorum	35464446	0.449543	0.112324	0.574951	16.0105	0.221455	66.6896	155.771
BEE152	B. pascuorum	68598823	0.320095	0.1253	0.64416	37.3519	0.278836	128.223	154.769
BEE153	B. pascuorum	48433853	0.409308	0.109536	0.588564	22.7986	0.26256	49.599	154.648
BEE154	B. pascuorum	56558659	0.23514	0.207882	0.543802	21.6747	0.369963	58.5922	141.502
BEE155	B. pascuorum	52469072	0.21856	0.204246	0.521696	19.4289	0.320777	87.964	141.193
BEE156	B. pascuorum	40087525	0.242435	0.168573	0.485512	13.679	0.250045	79.2442	141.706
BEE157	B. pascuorum	32415599	0.18496	0.162014	0.641302	15.1556	0.23253	70.6933	142.337
BEE162	B. pascuorum	83664191	0.218048	0.195634	0.601654	35.8735	0.302434	253.263	141.728
BEE163	B. pascuorum	59204653	0.329501	0.126756	0.630827	31.385	0.279801	69.5807	154.73
BEE172	B. pascuorum	41948466	0.273352	0.107207	0.653375	23.8203	0.208242	102.458	154.817
BEE174	B. pascuorum	65600290	0.322567	0.119799	0.603916	33.4317	0.272432	87.4376	154.739
BEE176	B. pascuorum	50774682	0.34987	0.102511	0.652502	27.526	0.275316	62.4568	154.869
BEE177	B. pascuorum	45513518	0.388839	0.113859	0.590667	21.8319	0.241121	91.1462	155.038
BEE190	B. pascuorum	44324546	0.479156	0.11806	0.581516	19.847	0.208164	84.6097	155.728
BEE191	B. pascuorum	20812855	0.509438	0.103694	0.574267	9.07122	0.16982	33.6337	156.613
BEE192	B. pascuorum	27529859	0.504797	0.11047	0.536616	11.1867	0.171334	134.66	155.775
BEE193	B. pascuorum	23579559	0.532736	0.11497	0.53824	9.45235	0.185928	258.863	156.13
BEE194	B. pascuorum	26838110	0.463786	0.104476	0.617642	12.9292	0.192346	374.621	156.168
BEE195	B. pascuorum	27656363	0.471226	0.0979952	0.598406	12.8339	0.160101	133.843	156.023
BEE243	B. pascuorum	17861550	0.221	0.0976078	0.371399	5.96334	0.167034	31.1677	155.417
BEE244	B. pascuorum	20833058	0.452149	0.118737	0.569337	9.29188	0.197659	41.0323	155.674
BEE245	B. pascuorum	32524493	0.427227	0.111437	0.604862	15.7277	0.213496	66.8611	156.349
BEE246	B. pascuorum	24116570	0.483178	0.114107	0.576289	10.7333	0.199357	55.4816	156.606
BEE247	B. pascuorum	19747233	0.520128	0.126262	0.542377	8.05007	0.194081	229.993	156.219
BEE249	B. pascuorum	19550151	0.51292	0.112056	0.483621	7.1328	0.159597	74.9759	156.039
BEE250	B. pascuorum	21041571	0.53364	0.107451	0.528718	8.26203	0.165855	171.625	155.78
BEE251	B. pascuorum	32635830	0.498732	0.111693	0.552871	13.7298	0.178742	104.689	155.901
BEE252	B. pascuorum	36237591	0.439685	0.108623	0.602292	17.2363	0.200287	89.2359	155.679
BEE253	B. pascuorum	28311313	0.461785	0.106049	0.590785	13.0571	0.176645	220.215	156.101
BEE279	B. pascuorum	47695317	0.305407	0.199464	0.550739	17.8267	0.291857	520.468	141.92
BEE280	B. pascuorum	56222865	0.295034	0.193421	0.578775	22.2163	0.29407	471.083	141.899
BEE327	B. pascuorum	15296015	0.403644	0.212861	0.443749	4.37868	0.24065	42.9544	143.209
BEE328	B. pascuorum	15992096	0.470085	0.153565	0.486711	5.97766	0.21771	46.6741	154.399
BEE330	B. pascuorum	22943929	0.475137	0.209278	0.455269	6.41805	0.235614	60.5995	142.796
BEE334	B. pascuorum	20824416	0.501583	0.200916	0.43586	5.44363	0.230989	101.291	141.85
BEE336	B. pascuorum	57847232	0.253685	0.195331	0.577763	23.3694	0.336394	113.932	141.89
BEE340	B. pascuorum	28324333	0.471701	0.183872	0.457429	9.89028	0.254583	81.1234	153.64
BEE341	B. pascuorum	54715344	0.314986	0.19521	0.559301	20.5618	0.302268	111.72	141.309
BEE342	B. pascuorum	35366344	0.227428	0.195351	0.585887	14.6288	0.311474	74.3949	141.145
BEE344	B. pascuorum	23539687	0.555243	0.221135	0.390813	5.30539	0.232098	99.7704	141.463
BEE345	B. pascuorum	35684687	0.33957	0.197546	0.519568	12.2581	0.347829	54.5267	141.106
