## Supplementary Table 2 for "Distinct genome architecture underlies fine-scale population differentiation in two common European bumblebees (*Bombus pascuorum* and *Bombus lapidarius*)"

### Sheet: Sheet1
ID	Species	ENA_project_code	ENA_identifier
BEE008	Bombus pascuorum	PRJEB65580	ERR11952856
BEE008	Bombus pascuorum	PRJEB65580	ERR11952900
BEE009	Bombus lapidarius	PRJEB65580	ERR11952764
BEE009	Bombus lapidarius	PRJEB65580	ERR11952810
BEE010	Bombus lapidarius	PRJEB65580	ERR11952811
BEE010	Bombus lapidarius	PRJEB65580	ERR11952765
BEE011	Bombus pascuorum	PRJEB65580	ERR11952901
BEE011	Bombus pascuorum	PRJEB65580	ERR11952857
BEE012	Bombus pascuorum	PRJEB65580	ERR11952902
BEE012	Bombus pascuorum	PRJEB65580	ERR11952858
BEE013	Bombus pascuorum	PRJEB65580	ERR11952903
BEE013	Bombus pascuorum	PRJEB65580	ERR11952859
BEE014	Bombus lapidarius	PRJEB65580	ERR11952812
BEE014	Bombus lapidarius	PRJEB65580	ERR11952766
BEE015	Bombus pascuorum	PRJEB65580	ERR11952860
BEE015	Bombus pascuorum	PRJEB65580	ERR11952904
BEE016	Bombus lapidarius	PRJEB65580	ERR11952767
BEE016	Bombus lapidarius	PRJEB65580	ERR11952813
BEE017	Bombus lapidarius	PRJEB65580	ERR11952814
BEE017	Bombus lapidarius	PRJEB65580	ERR11952768
BEE018	Bombus lapidarius	PRJEB65580	ERR11952769
BEE018	Bombus lapidarius	PRJEB65580	ERR11952815
BEE019	Bombus lapidarius	PRJEB65580	ERR11952816
BEE019	Bombus lapidarius	PRJEB65580	ERR11952770
BEE020	Bombus pascuorum	PRJEB65580	ERR11952861
BEE020	Bombus pascuorum	PRJEB65580	ERR11952905
BEE021	Bombus lapidarius	PRJEB65580	ERR11952817
BEE021	Bombus lapidarius	PRJEB65580	ERR11952771
BEE022	Bombus pascuorum	PRJEB65580	ERR11952862
BEE022	Bombus pascuorum	PRJEB65580	ERR11952906
BEE023	Bombus pascuorum	PRJEB65580	ERR11952907
BEE023	Bombus pascuorum	PRJEB65580	ERR11952863
BEE024	Bombus pascuorum	PRJEB65580	ERR11952864
BEE024	Bombus pascuorum	PRJEB65580	ERR11952908
BEE025	Bombus lapidarius	PRJEB65580	ERR11952772
BEE025	Bombus lapidarius	PRJEB65580	ERR11952818
BEE027	Bombus lapidarius	PRJEB65580	ERR11952773
BEE027	Bombus lapidarius	PRJEB65580	ERR11952819
BEE028	Bombus pascuorum	PRJEB65580	ERR11952909
BEE028	Bombus pascuorum	PRJEB65580	ERR11952865
BEE031	Bombus pascuorum	PRJEB65580	ERR11952910
BEE031	Bombus pascuorum	PRJEB65580	ERR11952866
BEE032	Bombus lapidarius	PRJEB65580	ERR11952774
BEE032	Bombus lapidarius	PRJEB65580	ERR11952820
BEE033	Bombus pascuorum	PRJEB65580	ERR11952867
BEE033	Bombus pascuorum	PRJEB65580	ERR11952911
BEE034	Bombus lapidarius	PRJEB65580	ERR11952821
BEE034	Bombus lapidarius	PRJEB65580	ERR11952775
BEE035	Bombus pascuorum	PRJEB65580	ERR11952912
BEE035	Bombus pascuorum	PRJEB65580	ERR11952868
BEE036	Bombus pascuorum	PRJEB65580	ERR11952869
BEE036	Bombus pascuorum	PRJEB65580	ERR11952913
BEE037	Bombus lapidarius	PRJEB65580	ERR11952822
BEE037	Bombus lapidarius	PRJEB65580	ERR11952776
BEE038	Bombus lapidarius	PRJEB65580	ERR11952823
BEE038	Bombus lapidarius	PRJEB65580	ERR11952777
BEE039	Bombus lapidarius	PRJEB65580	ERR11952778
BEE039	Bombus lapidarius	PRJEB65580	ERR11952824
BEE040	Bombus lapidarius	PRJEB65580	ERR11952779
BEE040	Bombus lapidarius	PRJEB65580	ERR11952825
BEE041	Bombus lapidarius	PRJEB65580	ERR11952780
BEE041	Bombus lapidarius	PRJEB65580	ERR11952826
BEE042	Bombus pascuorum	PRJEB65580	ERR11952870
BEE042	Bombus pascuorum	PRJEB65580	ERR11952914
BEE043	Bombus lapidarius	PRJEB65580	ERR11952781
BEE043	Bombus lapidarius	PRJEB65580	ERR11952827
BEE044	Bombus pascuorum	PRJEB65580	ERR11952915
BEE044	Bombus pascuorum	PRJEB65580	ERR11952871
BEE045	Bombus pascuorum	PRJEB65580	ERR11952872
BEE045	Bombus pascuorum	PRJEB65580	ERR11952916
BEE046	Bombus pascuorum	PRJEB65580	ERR11952873
BEE046	Bombus pascuorum	PRJEB65580	ERR11952917
BEE047	Bombus lapidarius	PRJEB65580	ERR11952782
BEE047	Bombus lapidarius	PRJEB65580	ERR11952828
BEE048	Bombus pascuorum	PRJEB65580	ERR11952918
BEE048	Bombus pascuorum	PRJEB65580	ERR11952874
BEE049	Bombus pascuorum	PRJEB65580	ERR11952919
BEE049	Bombus pascuorum	PRJEB65580	ERR11952875
BEE152	Bombus pascuorum	PRJEB65580	ERR11952920
BEE152	Bombus pascuorum	PRJEB65580	ERR11952876
BEE153	Bombus pascuorum	PRJEB65580	ERR11952877
BEE153	Bombus pascuorum	PRJEB65580	ERR11952921
BEE163	Bombus pascuorum	PRJEB65580	ERR11952878
BEE163	Bombus pascuorum	PRJEB65580	ERR11952922
BEE165	Bombus lapidarius	PRJEB65580	ERR11952829
BEE165	Bombus lapidarius	PRJEB65580	ERR11952783
BEE166	Bombus lapidarius	PRJEB65580	ERR11952784
BEE166	Bombus lapidarius	PRJEB65580	ERR11952830
BEE168	Bombus lapidarius	PRJEB65580	ERR11952831
BEE168	Bombus lapidarius	PRJEB65580	ERR11952785
BEE172	Bombus pascuorum	PRJEB65580	ERR11952879
BEE172	Bombus pascuorum	PRJEB65580	ERR11952923
BEE174	Bombus pascuorum	PRJEB65580	ERR11952924
BEE174	Bombus pascuorum	PRJEB65580	ERR11952880
BEE176	Bombus pascuorum	PRJEB65580	ERR11952925
BEE176	Bombus pascuorum	PRJEB65580	ERR11952881
BEE177	Bombus pascuorum	PRJEB65580	ERR11952926
BEE177	Bombus pascuorum	PRJEB65580	ERR11952882
BEE178	Bombus lapidarius	PRJEB65580	ERR11952832
BEE178	Bombus lapidarius	PRJEB65580	ERR11952786
BEE190	Bombus pascuorum	PRJEB65580	ERR11952883
BEE190	Bombus pascuorum	PRJEB65580	ERR11952927
BEE191	Bombus pascuorum	PRJEB65580	ERR11952884
BEE191	Bombus pascuorum	PRJEB65580	ERR11952928
BEE192	Bombus pascuorum	PRJEB65580	ERR11952885
BEE192	Bombus pascuorum	PRJEB65580	ERR11952929
BEE193	Bombus pascuorum	PRJEB65580	ERR11952886
BEE193	Bombus pascuorum	PRJEB65580	ERR11952930
BEE194	Bombus pascuorum	PRJEB65580	ERR11952887
BEE194	Bombus pascuorum	PRJEB65580	ERR11952931
BEE195	Bombus pascuorum	PRJEB65580	ERR11952888
BEE195	Bombus pascuorum	PRJEB65580	ERR11952932
BEE243	Bombus pascuorum	PRJEB65580	ERR11952933
BEE243	Bombus pascuorum	PRJEB65580	ERR11952889
BEE244	Bombus pascuorum	PRJEB65580	ERR11952890
BEE244	Bombus pascuorum	PRJEB65580	ERR11952934
BEE245	Bombus pascuorum	PRJEB65580	ERR11952935
BEE245	Bombus pascuorum	PRJEB65580	ERR11952891
BEE246	Bombus pascuorum	PRJEB65580	ERR11952892
BEE246	Bombus pascuorum	PRJEB65580	ERR11952936
BEE247	Bombus pascuorum	PRJEB65580	ERR11952937
BEE247	Bombus pascuorum	PRJEB65580	ERR11952893
BEE249	Bombus pascuorum	PRJEB65580	ERR11952895
BEE249	Bombus pascuorum	PRJEB65580	ERR11952939
BEE250	Bombus pascuorum	PRJEB65580	ERR11952896
BEE250	Bombus pascuorum	PRJEB65580	ERR11952940
BEE251	Bombus pascuorum	PRJEB65580	ERR11952897
BEE251	Bombus pascuorum	PRJEB65580	ERR11952941
BEE252	Bombus pascuorum	PRJEB65580	ERR11952898
BEE252	Bombus pascuorum	PRJEB65580	ERR11952942
BEE253	Bombus pascuorum	PRJEB65580	ERR11952899
BEE253	Bombus pascuorum	PRJEB65580	ERR11952943
BEE254	Bombus lapidarius	PRJEB65580	ERR11952833
BEE254	Bombus lapidarius	PRJEB65580	ERR11952787
BEE258	Bombus lapidarius	PRJEB65580	ERR11952791
BEE258	Bombus lapidarius	PRJEB65580	ERR11952837
BEE259	Bombus lapidarius	PRJEB65580	ERR11952792
BEE259	Bombus lapidarius	PRJEB65580	ERR11952838
BEE261	Bombus lapidarius	PRJEB65580	ERR11952794
BEE261	Bombus lapidarius	PRJEB65580	ERR11952840
BEE263	Bombus lapidarius	PRJEB65580	ERR11952841
BEE263	Bombus lapidarius	PRJEB65580	ERR11952795
BEE264	Bombus lapidarius	PRJEB65580	ERR11952842
BEE264	Bombus lapidarius	PRJEB65580	ERR11952796
BEE265	Bombus lapidarius	PRJEB65580	ERR11952797
BEE265	Bombus lapidarius	PRJEB65580	ERR11952843
BEE266	Bombus lapidarius	PRJEB65580	ERR11952844
BEE266	Bombus lapidarius	PRJEB65580	ERR11952798
BEE268	Bombus lapidarius	PRJEB65580	ERR11952800
BEE268	Bombus lapidarius	PRJEB65580	ERR11952846
BEE269	Bombus lapidarius	PRJEB65580	ERR11952801
BEE269	Bombus lapidarius	PRJEB65580	ERR11952847
BEE271	Bombus lapidarius	PRJEB65580	ERR11952849
BEE271	Bombus lapidarius	PRJEB65580	ERR11952803
BEE273	Bombus lapidarius	PRJEB65580	ERR11952805
BEE273	Bombus lapidarius	PRJEB65580	ERR11952851
BEE274	Bombus lapidarius	PRJEB65580	ERR11952852
BEE274	Bombus lapidarius	PRJEB65580	ERR11952806
BEE275	Bombus lapidarius	PRJEB65580	ERR11952807
BEE275	Bombus lapidarius	PRJEB65580	ERR11952853
BEE276	Bombus lapidarius	PRJEB65580	ERR11952854
BEE276	Bombus lapidarius	PRJEB65580	ERR11952808
BEE277	Bombus lapidarius	PRJEB65580	ERR11952809
BEE277	Bombus lapidarius	PRJEB65580	ERR11952855
BEE156	Bombus pascuorum	PRJEB74745	ERR12869905
BEE158	Bombus lapidarius	PRJEB74745	ERR12869907
BEE160	Bombus lapidarius	PRJEB74745	ERR12869909
BEE162	Bombus pascuorum	PRJEB74745	ERR12869911
BEE279	Bombus pascuorum	PRJEB74745	ERR12869913
BEE328	Bombus pascuorum	PRJEB74745	ERR12869961
BEE336	Bombus pascuorum	PRJEB74745	ERR12869968
BEE344	Bombus pascuorum	PRJEB74745	ERR12869976
BEE154	Bombus pascuorum	PRJEB74745	ERR12869903
BEE155	Bombus pascuorum	PRJEB74745	ERR12869904
BEE157	Bombus pascuorum	PRJEB74745	ERR12869906
BEE159	Bombus lapidarius	PRJEB74745	ERR12869908
BEE280	Bombus pascuorum	PRJEB74745	ERR12869914
BEE345	Bombus pascuorum	PRJEB74745	ERR12869977
BEE029	Bombus pascuorum	PRJEB74745	ERR12869902
BEE327	Bombus pascuorum	PRJEB74745	ERR12869960
BEE330	Bombus pascuorum	PRJEB74745	ERR12869963
BEE334	Bombus pascuorum	PRJEB74745	ERR12869967
BEE340	Bombus pascuorum	PRJEB74745	ERR12869972
BEE341	Bombus pascuorum	PRJEB74745	ERR12869973
BEE342	Bombus pascuorum	PRJEB74745	ERR12869974
